# A perinuclear microtubule-organizing center controls nuclear positioning and basement membrane secretion

**DOI:** 10.1101/2019.12.24.888065

**Authors:** Yiming Zheng, Rebecca A. Buchwalter, Chunfeng Zheng, Elise M. Wight, Jieyan V. Chen, Timothy L. Megraw

## Abstract

Non-centrosomal microtubule-organizing centers (ncMTOCs) have a variety of roles presumed to serve the diverse functions of the range of cell types in which they are found. ncMTOCs are diverse in their composition, subcellular localization, and function. Here we report a novel perinuclear MTOC in *Drosophila* fat body cells that is anchored by Msp300/Nesprin at the cytoplasmic surface of the nucleus. Msp300 recruits the MT minus-end protein Patronin/CAMSAP, which functions redundantly with Ninein to further recruit the MT polymerase Msps/XMAP215 to assemble non-centrosomal MTs and does so independently of the widespread MT nucleation factor *γ*-tubulin. Functionally, the fat body ncMTOC and the radial MT arrays it organizes is essential for nuclear positioning and for secretion of basement membrane components via retrograde dynein-dependent endosomal trafficking that restricts plasma membrane growth. Together, this study identifies a perinuclear ncMTOC with unique architecture and MT regulation properties that serves vital functions.

**Highlights:**

- A novel perinuclear MTOC in differentiated fat body cells
- The predominant nucleator, *γ*-tubulin, is not required at the fat body ncMTOC
- Msp300/Nesprin organizes the ncMTOC at the nuclear surface by recruiting Patronin/CAMSAP and the spectraplakin Shot
- Patronin cooperates with Ninein to control MT assembly at the fat body ncMTOC by recruiting Msps
- Msps, a MT polymerase, is essential for radial MT elongation from the fat body ncMTOC
- Patronin and Msps associate
- The ncMTOC and radial MTs, but not actin, control nuclear positioning in the fat body
- The fat body MTOC controls retrograde endocytic trafficking to regulate plasma membrane growth and secretion of basement membrane proteins
