## Supplemental Table 1 for "A perinuclear microtubule-organizing center controls nuclear positioning and basement membrane secretion"

### Sheet: Sheet1
Summary of mutant and RNAi lines used for each gene and associated phenotypes (Related to Table 1)
Gene	Primary mutant or RNAi line used	Alternative mutant or RNAi line(s) evaluated	Nuclear positioning & MT assembly phenotypes (Black, normal; Blue, phenotype conferred)
α-Tub84B	α-Tub84BJF01373	N/A	Nuclear positioning is defective;
			MTs are eliminated
β-Tub56D	β-Tub56DHMC05902	N/A	Nuclear positioning is defective;
			MTs are eliminated
Arp2	Arp2JF02785	N/A	Nuclear positioning is normal
Rho1	Rho1HMS00375	N/A	Nuclear positioning is normal
γTub23C	γTub23CA15-2	γTub23CJF01722	Nuclear positioning is normal;
	γTub23CGL01171	γTub23CKK107500	both radial and circumferential MTs are normal
Grip91	Grip91JF01719	N/A	Nuclear positioning is normal;
			both radial and circumferential MTs are normal
mei-38	mei-38G17201	N/A	Nuclear positioning is normal;
			both radial and circumferential MTs are normal
cnn	cnnhk21	cnn25cn1	Nuclear positioning is normal;
			both radial and circumferential MTs are normal
Plp	Plps2172	Plp5	Nuclear positioning is normal;
			both radial and circumferential MTs are normal
spd-2	spd-2z3-3316	N/A	Nuclear positioning is normal;
			both radial and circumferential MTs are normal
asp	aspMB11367	N/A	Nuclear positioning is normal;
			both radial and circumferential MTs are normal
msps	mspsHMS01906	mspsJF01613	Nuclear positioning is strongly defective;
			only reduces radial MTs, not circumferential MTs
tacc	taccEY08225	N/A	Nuclear positioning is normal;
			both radial and circumferential MTs are normal
aurA	aurA87Ac-3	N/A	Nuclear positioning is normal;
			both radial and circumferential MTs are normal
ncd	ncdD	N/A	Nuclear positioning is normal;
			both radial and circumferential MTs are normal
sas-4	sas-4s2214	N/A	Nuclear positioning is normal;
			both radial and circumferential MTs are normal
asl	asl2	asl3	Nuclear positioning is normal;
			both radial and circumferential MTs are normal
bld10	bld10c04199	N/A	Nuclear positioning is normal;
			both radial and circumferential MTs are normal
sas-6	sas-6c02901	N/A	Nuclear positioning is normal;
			both radial and circumferential MTs are normal
Patronin	PatroninHMS01547	PatroninKK100898	Nuclear positioning is normal;
		PatroninGD11946	only reduces circumferential MTs, not radial MTs
nin	nin1	ninHMJ23837	Nuclear positioning is normal;
			both radial and circumferential MTs are normal
CLIP-190	CLIP-190KK107824	CLIP-190JF01206	Nuclear positioning is normal;
			both radial and circumferential MTs are normal
Eb1	Eb1HM05093	Eb1GL00559	Nuclear positioning is normal
shot	shotJF02971	shotGL01286	Nuclear positioning is strongly defective;
		shotHMJ23381	ectopic MTOC is formed with other pleiotropic phenotypes
ensconsin	ensconsinKO39	ensconsinΔ3277	Nuclear positioning is normal
Kat60	Kat60GL0048	Kat60GD6908	Nuclear positioning is normal;
			both radial and circumferential MTs are normal
kat-60L1	kat-60L1BE6	kat-60L1c01236	Nuclear positioning is normal;
			both radial and circumferential MTs are normal
Kat80	Kat80HMC06296	Kat80GD13808	Nuclear positioning is normal;
			both radial and circumferential MTs are normal
spastin	spastinHMC03560	spastin JF02724	Nuclear positioning is normal;
			both radial and circumferential MTs are normal
Msp300	Msp300HMS00632	Msp300HMS00368	Nuclear positioning is strongly defective;
	Msp300complete		both radial and circumferential MTs are significantly reduced
klar	klarΔ1-18	N/A	Nuclear positioning is statistically normal
koi	koi80	N/A	Nuclear positioning is mildly defective
dgt4	dgt41	N/A	Nuclear positioning is normal;
			both radial and circumferential MTs are normal
Dhc64c	Dhc64CHMS01587	UAS-DCTN2-p50	Nuclear positioning is normal
Khc	KhcHMS01519	N/A	Nuclear positioning is normal
Klc	KlcHMS00883	N/A	Nuclear positioning is normal
Rab5	Rab5HMC03420	UAS-Rab5.S43N	Nuclear positioning is normal
shi	shiJF03133	N/A	Nuclear positioning is normal
Chc	ChcJF02681	N/A	Nuclear positioning is normal
GM130	GM130Δ23	N/A	Nuclear positioning is normal;
			both radial and circumferential MTs are normal
centrocortin	centrocortinf04787	N/A	Nuclear positioning is normal
