## Supplemental Table 2 for "A perinuclear microtubule-organizing center controls nuclear positioning and basement membrane secretion"

### Sheet: Sheet1
Relevant genotypes of strains and stocks used
Mutants
Stock genotype	Chromosome location	Source	Identifier	Reference	Notes
γ-Tub23CA15-2/CyO	2	Bloomington Drosophila Stock Center	7042	Vázquez et al., (2008) Genetics 180(2): 835–843.
Df (2L)JS17/CyO	2	Bloomington Drosophila Stock Center	1567	Sekelsky, J.J., et al., (1995) Genetics 139(3): 1347-1358.	Deficiency for γ-Tub23C
mei-38G17201	X	Bloomington Drosophila Stock Center	33298	Bellen et al., (2011), Genetics 188(3): 731-743
cnnhk21/CyO, Kr-GFP	2	Megraw Lab	N/A	Megraw, T. L., et al., (1999). Development 126(13), 2829-39
cnn25cn1/CyO, Kr-GFP	2	Megraw Lab	N/A	Zhang, J. and Megraw, T. L. (2007). Mol Biol Cell 18(10), 4037-49.
nin1	2	Megraw Lab	N/A	Zheng, Y.,et al., (2016). Mol Biol Cell 27(11), 1740-52.
Plps2172/TM3	3	Bloomington Drosophila Stock Center	12089	Martinez-Campos et al., 2004, J Cell Biol 165(5):673-83
Plp5/TM6C	3	Bloomington Drosophila Stock Center	9567	Martinez-Campos et al., 2004, J Cell Biol 165(5):673-83
spd-2z3-3316	3	Maurizio Gatti	N/A	Giansanti, M. G., et al., (2008). Curr Biol 18(4), 303-9.
Df(3L)st-j7/TM6B	3	Bloomington Drosophila Stock Center	5416	Tearle, R.G et al., (1989) Genetics 122: 595-606.	Deficiency for Spd2
aspMB11367/TM6C	3	Bloomington Drosophila Stock Center	29202	Bellen et al., (2011), Genetics 188(3): 731-743
sas-4s2214/TM3	3	Bloomington Drosophila Stock Center	12119	Basto R et al., (2006) Cell 125(7):1375-86
asl2/TM6C	3	Maurizio Gatti	N/A	Bonaccorsi, S., et al., (1998). J Cell Biol 142(3), 751-61.
asl3/TM6C	3	Maurizio Gatti	N/A	Bonaccorsi, S., et al., (1998). J Cell Biol 142(3), 751-61.
sas-6c02901/TM6B	3	Bloomington Drosophila Stock Center	11148	Thibault ST et al., (2004) Nat Genet 36(3):283-7
bld10c04199/TM6B	3	Megraw Lab	N/A	Mottier-Pavie, V. and Megraw, T. L. (2009). Mol Biol Cell 20(10), 2605-14
taccEY08225/TM3	3	Bloomington Drosophila Stock Center	16881	Bellen et al., 2004, Genetics 167(2): 731-743
aurA87Ac-3/MKRS	3	Bloomington Drosophila Stock Center	6188	Glover, D.M et al., (1995) Cell 81(1): 95-105
Df(3R)exel6163/TM6B	3	Bloomington Drosophila Stock Center	7642	Parks et al., (2004) Nat. Genet. 36(3): 288-292	Deficiency for aurA
ncdD/TM6B	3	Bloomington Drosophila Stock Center	2243	Hatsumi M J Cell Sci (1992) 101 ( Pt 3):547-59.
Df(2L)Msp300-compl/CyO, Kr‑GFP	2	Siegfried Roth	N/A	Technau, M. and Roth, S. (2008). Fly (Austin) 2(2), 82-91.	Msp300complete null mutant
klarΔ1-18 /TM6B	3	Talila Volk	N/A	Elhanany-Tamir, H., et al., (2012). J Cell Biol 198(5), 833-46.
koi80/Cyo	2	Bloomington Drosophila Stock Center	25105	Kracklauer, M. P., et al. (2007). Fly (Austin) 1(2):75-85.
Kat6017A/TM6B	3	Bloomington Drosophila Stock Center	64116	Mao, C., et al., Development. (2014) 141(5):1064-74.
kat-60L1BE6/TM6B	3	Nina Tang Sherwood	N/A	Stewart, A., et al., (2012). J Neurosci 32(34), 11631–11642
kat-60L1c01236/TM6B	3	Bloomington Drosophila Stock Center	10430	Thibault et al., 2004, Nat. Genet. 36(3): 283--287
centrocortinf04787/ CyO, Kr-GFP	2	Megraw Lab	N/A	Kao, L. R. and Megraw, T. L. (2009). Curr Biol 19(11), 937-42.
ensconsinΔ3277, FRT80B/TM3	3	Bloomington Drosophila Stock Center	51319	Sung, H. H., et al., (2008) Dev Cell 15(6):866-76
ensconsinKO39, FRT80B/TM6B	3	Hiroyuki Nakanishi	N/A	Kikuchi, K., et al. (2018). EMBO Rep 19(7).
GM130Δ23	2	Bloomington Drosophila Stock Center	65255	Zhou, W., et al., (2014) Curr Biol. 24(11):1227-33
dgt41/FM7c	X	This work	N/A	N/A	unpublished
RNAi lines
Stock name	Chromosome location	Source	Identifier	Reference	Notes
α-Tub84BJF01373	3; attP2 (68A4)	Bloomington Drosophila Stock Center	31389	Ni JQ et al., (2008) Nat Methods 5(1):49-51; Ni JQ et al., (2011) Nat Methods 8(5):405-7
β-Tub56DHMC05902	2; attP40 (25C6)	Bloomington Drosophila Stock Center	65028	Ni JQ et al., (2008) Nat Methods 5(1):49-51; Ni JQ et al., (2011) Nat Methods 8(5):405-7
Arp2JF02785/TM3	3; attP2 (68A4)	Bloomington Drosophila Stock Center	27705	Ni JQ et al., (2008) Nat Methods 5(1):49-51; Ni JQ et al., (2011) Nat Methods 8(5):405-7
Rho1HMS00375/TM3	3; attP2 (68A4)	Bloomington Drosophila Stock Center	32383	Ni JQ et al., (2008) Nat Methods 5(1):49-51; Ni JQ et al., (2011) Nat Methods 8(5):405-7
γTub23CGL01171	3; attP2 (68A4)	Bloomington Drosophila Stock Center	42799	Ni JQ et al., (2008) Nat Methods 5(1):49-51; Ni JQ et al., (2011) Nat Methods 8(5):405-7
γTub23CJF01722	3; attP2 (68A4)	Bloomington Drosophila Stock Center	31204	Ni JQ et al., (2008) Nat Methods 5(1):49-51; Ni JQ et al., (2011) Nat Methods 8(5):405-7
γTub23CKK107500	2; attP VIE-260B (30B)	Vienna Drosophila Resource Center	v107572	Dietzl G et al., (2007) Nature 448(7150):151-6
Grip91JF01719	3; attP2 (68A4)	Bloomington Drosophila Stock Center	31201	Ni JQ et al., (2008) Nat Methods 5(1):49-51; Ni JQ et al., (2011) Nat Methods 8(5):405-7
MspsHMS01906/CyO	2; attP40 (25C6)	Bloomington Drosophila Stock Center	38990	Ni JQ et al., (2008) Nat Methods 5(1):49-51; Ni JQ et al., (2011) Nat Methods 8(5):405-7
MspsJF01613	3; attP2 (68A4)	Bloomington Drosophila Stock Center	31138	Ni JQ et al., (2008) Nat Methods 5(1):49-51; Ni JQ et al., (2011) Nat Methods 8(5):405-7
ninHMJ23837/CyO	2; attP40 (25C6)	Bloomington Drosophila Stock Center	62414	Ni JQ et al., (2008) Nat Methods 5(1):49-51; Ni JQ et al., (2011) Nat Methods 8(5):405-7
PatroninHMS01547	3; attP2 (68A4)	Bloomington Drosophila Stock Center	36659	Ni JQ et al., (2008) Nat Methods 5(1):49-51; Ni JQ et al., (2011) Nat Methods 8(5):405-7
PatroninKK100898	2; attP VIE-260B (30B)	Vienna Drosophila Resource Center	v108927	Dietzl G et al., (2007) Nature 448(7150):151-6
PatroninGD11946/CyO,Act-GFP	2	Vienna Drosophila Resource Center	v27654	Dietzl G et al., (2007) Nature 448(7150):151-6
Msp300HMS00632	3; attP2 (68A4)	Bloomington Drosophila Stock Center	32848	Ni JQ et al., (2008) Nat Methods 5(1):49-51; Ni JQ et al., (2011) Nat Methods 8(5):405-7
Msp300HMS00368	3; attP2 (68A4)	Bloomington Drosophila Stock Center	32377	Ni JQ et al., (2008) Nat Methods 5(1):49-51; Ni JQ et al., (2011) Nat Methods 8(5):405-7
shotJF02971	3; attP2 (68A4)	Bloomington Drosophila Stock Center	28336	Ni JQ et al., (2008) Nat Methods 5(1):49-51; Ni JQ et al., (2011) Nat Methods 8(5):405-7
shotGL01286	3; attP2 (68A4)	Bloomington Drosophila Stock Center	41858	Ni JQ et al., (2008) Nat Methods 5(1):49-51; Ni JQ et al., (2011) Nat Methods 8(5):405-7
shotHMJ23381/CyO	2; attP40 (25C6)	Bloomington Drosophila Stock Center	64041	Ni JQ et al., (2008) Nat Methods 5(1):49-51; Ni JQ et al., (2011) Nat Methods 8(5):405-7
CLIP-190KK107824	2; attP VIE-260B (30B)	Vienna Drosophila Resource Center	v107176	Dietzl G et al., (2007) Nature 448(7150):151-6
CLIP-190JF01206	3; attP2 (68A4)	Bloomington Drosophila Stock Center	31265	Ni JQ et al., (2008) Nat Methods 5(1):49-51; Ni JQ et al., (2011) Nat Methods 8(5):405-7
Eb1HM05093	3; attP2 (68A4)	Bloomington Drosophila Stock Center	28605	Ni JQ et al., (2008) Nat Methods 5(1):49-51; Ni JQ et al., (2011) Nat Methods 8(5):405-7
Eb1GL00559	3; attP2 (68A4)	Bloomington Drosophila Stock Center	36599	Ni JQ et al., (2008) Nat Methods 5(1):49-51; Ni JQ et al., (2011) Nat Methods 8(5):405-7
Kat60GL0048	2; attP40 (25C6)	Bloomington Drosophila Stock Center	35634	Ni JQ et al., (2008) Nat Methods 5(1):49-51; Ni JQ et al., (2011) Nat Methods 8(5):405-7
Kat60GD6908	2	Vienna Drosophila Resource Center	v38369	Dietzl G et al., (2007) Nature 448(7150):151-6
spastinHMC03560	2; attP40 (25C6)	Bloomington Drosophila Stock Center	53331	Ni JQ et al., (2008) Nat Methods 5(1):49-51; Ni JQ et al., (2011) Nat Methods 8(5):405-7
spastin JF02724	3; attP2 (68A4)	Bloomington Drosophila Stock Center	27570	Ni JQ et al., (2008) Nat Methods 5(1):49-51; Ni JQ et al., (2011) Nat Methods 8(5):405-7
kat80HMC06296	2; attP40 (25C6)	Bloomington Drosophila Stock Center	66000	Ni JQ et al., (2008) Nat Methods 5(1):49-51; Ni JQ et al., (2011) Nat Methods 8(5):405-7
kat80GD13808	2	Vienna Drosophila Resource Center	v24175	Dietzl G et al., (2007) Nature 448(7150):151-6
aurAHMS02205/CyO	2; attP40 (25C6)	Bloomington Drosophila Stock Center	41889	Ni JQ et al., (2008) Nat Methods 5(1):49-51; Ni JQ et al., (2011) Nat Methods 8(5):405-7
Klp10AHMS00920	3; attP2 (68A4)	Bloomington Drosophila Stock Center	33963	Ni JQ et al., (2008) Nat Methods 5(1):49-51; Ni JQ et al., (2011) Nat Methods 8(5):405-7
Klp59CHMC05708	2; attP40 (25C6)	Bloomington Drosophila Stock Center	64673	Ni JQ et al., (2008) Nat Methods 5(1):49-51; Ni JQ et al., (2011) Nat Methods 8(5):405-7
Klp59DHMC05692	2; attP40 (25C6)	Bloomington Drosophila Stock Center	64657	Ni JQ et al., (2008) Nat Methods 5(1):49-51; Ni JQ et al., (2011) Nat Methods 8(5):405-7
Dhc64CHMS01587	3; attP2 (68A4)	Bloomington Drosophila Stock Center	36698	Ni JQ et al., (2008) Nat Methods 5(1):49-51; Ni JQ et al., (2011) Nat Methods 8(5):405-7
shiJF03133	3; attP2 (68A4)	Bloomington Drosophila Stock Center	28513	Ni JQ et al., (2008) Nat Methods 5(1):49-51; Ni JQ et al., (2011) Nat Methods 8(5):405-7	Dynamin RNAi
Rab5HMC03420	2; attP40 (25C6)	Bloomington Drosophila Stock Center	51847	Ni JQ et al., (2008) Nat Methods 5(1):49-51; Ni JQ et al., (2011) Nat Methods 8(5):405-7
ChcJF02681	3; attP2 (68A4)	Bloomington Drosophila Stock Center	27530	Ni JQ et al., (2008) Nat Methods 5(1):49-51; Ni JQ et al., (2011) Nat Methods 8(5):405-7	Clathrin heavy chain (Chc)
KhcHMS01519	3; attP2 (68A4)	Bloomington Drosophila Stock Center	35770	Ni JQ et al., (2008) Nat Methods 5(1):49-51; Ni JQ et al., (2011) Nat Methods 8(5):405-7
KlcHMS00883	3; attP2 (68A4)	Bloomington Drosophila Stock Center	33934	Ni JQ et al., (2008) Nat Methods 5(1):49-51; Ni JQ et al., (2011) Nat Methods 8(5):405-7
Transgenic lines
Stock name	Chromosome location	Source	Identifier	Reference	Notes
UASp-CFP-Msps/TM3	3	This study	N/A	N/A
UAS-Khc-Nod-lacZ	3	Bloomington Drosophila Stock Center	9912	Clark, I.E et al., (1997) Development 124(2): 461-470.	MT minus-end marker
UAS-Katanin-60/TM6B	3	Bloomington Drosophila Stock Center	64115	Mao, C., et al., (2014) Development 141(5):1064-74.
UAS-CFP-dSpastin	3	Nina Tang Sherwood	N/A	Du, F., et al. (2010).Hum Mol Genet 19(10), 1883-96.
UASp-GFP-Cnn	3	Megraw lab	N/A	Zhang, J. and Megraw, T. L. (2007). Mol Biol Cell 18(10), 4037-49.
UASp-Nin-myc	2	Megraw lab	N/A	Zheng, Y.,et al., (2016). Mol Biol Cell 27(11), 1740-52.
Ubi-p63E-Patronin.A-GFP/TM3	3	Bloomington Drosophila Stock Center	55129	Wang, H., et al., (2013) J Cell Biol 203(1):35-46
Ana1-GFP/CyO	2	Tomer Avidor-Reiss	N/A	Blachon, S., et al. (2008). Genetics 180(4), 2081-94.
UAS-GFP-Sas6/TM6B	3	Jordan W. Raff	N/A	Peel, N., et al. (2007). Curr Biol 17(10), 834-43.
Ubi-GFP-Sak	3	Jordan W. Raff	N/A	Basto, R., et al. (2008). Cell 133(6), 1032-42.
UASp-Bld10-GFP	2	Megraw lab	N/A	Mottier-Pavie, V. and Megraw, T. L. (2009). Mol Biol Cell 20(10), 2605-14
UASp-Spd2-GFP	2	Jordan W. Raff	3M	Conduit PT et al., (2014) Dev Cell 28(6):659-69
UASp-Spd2-GFP	3	Jordan W. Raff	1M	Conduit PT et al., (2014) Dev Cell 28(6):659-69
Ubi-Spd2-RFP	3	Jordan W. Raff	#31	Conduit PT et al., (2014) Dev Cell 28(6):659-69
Ubi-Sas4-RFP	3	Jordan W. Raff	#43	Basto, R., et al. (2008). Cell 133(6), 1032-42.
Asl-tdTomato	2	Tomer Avidor-Reiss	N/A	Blachon, S., et al. (2008). Genetics 180(4), 2081-94.
UAS-γTub23C-GFP	2	Melissa M. Rolls	N/A	Nguyen, M. M., et al. (2011). Neural development 6, 38.
Ubi-PLP-GFP	2	Nasser M. Rusan	N/A	Galletta, B. J., et al. (2014). Mol Biol Cell 25(18), 2682-94.
UASp-GFP-Dgt4	2	Megraw lab	N/A	this work
UAS-Msd1-GFP	2	James G. Wakefield	N/A	Wainman, A., et al. (2009). Genes Dev 23(16), 1876-81.
Ubi-TACC-GFP	X	Bloomington Drosophila Stock Center	7066	Gergely, F. et al., (2000) EMBO J. 19(2): 241--252.
Wdr62MI10770-GFSTF.0	2	Bloomington Drosophila Stock Center	66372	Nagarkar-Jaiswal et al., 2015, eLife 4: e05338	GFP protein trap
PoloCC01326/TM3	3	Bloomington Drosophila Stock Center	51552	Buszczak, M., et al., (2007) Genetics. 175(3): 1505–1531	GFP protein trap
Ubi-GFP-Asp	2	Renata Basto	N/A	Rujano, M. A., et al. (2013). Nat Cell Biol 15(11), 1294-306.
UASp-MCPH1-eGFP.L	2	Bloomington Drosophila Stock Center	54579	Brunk, K., et al., (2007) J Cell Sci 120(Pt 20):3578-88	Long isoform
UASp-MCPH1-eGFP.S/TM3	3	Bloomington Drosophila Stock Center	54581	Brunk, K., et al., (2007) J Cell Sci 120(Pt 20):3578-88	Short isoform
YFP-Cnb	2	Nasser M. Rusan	N/A	Lerit, D. A. and Rusan, N. M. (2013). J Cell Biol 202(7), 1013-22.
Clip-190MI02784-GFSTF.1/CyO	2	Bloomington Drosophila Stock Center	60190	Nagarkar-Jaiswal et al., 2015, eLife 4: e05338	GFP protein trap
Ubi-Klp3A-GFP	X	Bloomington Drosophila Stock Center	59272	Wang, H., et al., (2015) Mol Biol Cell 26(8): 1452–1462
JupiterG00147	3	Bloomington Drosophila Stock Center	6836	Morin, X., et al., (2001) Proc. Natl. Acad. Sci. U.S.A. 98(26):15050-5	GFP protein trap
Ensconsin-eGFPKI	3	Hiroyuki Nakanishi	N/A	Kikuchi, K., et al. (2018). EMBO Rep 19(7).	GFP knock-in allele
UASp-EB1-GFP	3	Bloomington Drosophila Stock Center	35512	Wang, H et al., (2010) Cytoskeleton (Hoboken) 67(11): 715-728.
UAS-EB3-mApple/TM6B	3	Megraw lab	N/A	this work
Msp300MI00111-GFSTF.0/CyO	2	Bloomington Drosophila Stock Center	59757	Nagarkar-Jaiswal et al., 2015, eLife 4: e05338	GFP protein trap
UAS-Koi-GFP	3	Bloomington Drosophila Stock Center	26266	Kracklauer, M. P., et al. (2007). Fly (Austin) 1(2):75-85.
UASp-RFP-KDEL	2	Bloomington Drosophila Stock Center	30910	Rikhy, R., Lippincott-Schwartz, J. 2010.5.28)	ER marker
UAS-ManII-eGFP	2	Bloomington Drosophila Stock Center	65248	Ye, B et al., (2007) Cell 130(4): 717-729.	Golgi marker
UAS-GFP-Rab5	3	Bloomington Drosophila Stock Center	43336	Wucherpfennig, T., et al., (2003). J. Cell Biol. 161(3): 609-624.
VkgG454-GFP/CyO	2	Drosophila Genomics Resource Center	110692	Morin, X., et al., (2001) Proc. Natl. Acad. Sci. U.S.A. 98(26):15050-5	GFP protein trap
TrolCPTI-002049.YFP/FM7	X	Drosophila Genomics Resource Center	115262	Lye, C. M., et al., (2014) Development 141(20):4006-17	GFP protein trap
Ndg-sGFPfTRG.638	3	Vienna Drosophila Resource Center	318629	Sarov, M., (2016) Elife 5:e12068	GFP fosmids transgene
LanB1-sGFPfTRG.681	3	Vienna Drosophila Resource Center	318180	Sarov, M., (2016) Elife 5:e12068	GFP fosmids transgene
UAS-myr-RFP	2	Bloomington Drosophila Stock Center	7118	Chang, H. (2003.6)	Plasma membrane marker
UAS-myr-RFP/TM6B	3	Bloomington Drosophila Stock Center	7119	Chang, H. (2003.6)	Plasma membrane marker
UAS-DCTN2-p50	2	Bloomington Drosophila Stock Center	8784	Duncan, J.E. and Warrior, R (2002) Curr. Biol. 12(23): 1982--1991.	Dynamitin transgene
UAS-Rab5.S43N	2	Bloomington Drosophila Stock Center	42703	Entchev EV, et al., (2000) Cell 103(6):981-91	Dominant negative Rab5
Drivers and others
Stock name	Chromosome location	Source	Identifier	Reference	Notes
Cg-Gal4	2	Bloomington Drosophila Stock Center	7011	Asha H, Nagy I, Kovacs G, et al., (2003) Genetics 163(1): 203–215	Fat body driver
SPARC-Gal4/TM6B	3	Bloomington Drosophila Stock Center	77473	Venken et al., 2011, Nat. Methods 8(9): 737-743	Fat body driver
TubP-Gal4LL7/TM6B	3	Bloomington Drosophila Stock Center	5138	Lee T, Luo L. (1999) Neuron 22(3):451-61	Ubiquitous driver
Act5C-Gal425FO1/CyO	2	Bloomington Drosophila Stock Center	4414		Ubiquitous driver
UAS-Dcr-2	3	Bloomington Drosophila Stock Center	24651	Dietzl G et al., (2007) Nature 448(7150):151-6
UAS-Dcr-2	2	Bloomington Drosophila Stock Center	24650	Dietzl G et al., (2007) Nature 448(7150):151-6
hsFlp; UAS-Dcr-2; Act>CD2>Gal4, UAS-GFP/TM6B	X; 2; 3	Wu-Min Deng	N/A	N/A
hsFlp; Act>CD2>Gal4, UAS-His-RFP/TM6B	X; 2; 3	Wu-Min Deng	N/A	N/A
hsFlp.GFP-Stau; FRT40A.Ubi-GFP/CyO	X; 2	Wu-Min Deng	N/A	N/A
hsFlp.FRT80B.His-RFP/TM6B	X; 3	Wu-Min Deng	N/A	N/A
Stocks constructed for the current study
Stock name
SPARC-Gal4, UAS-Dcr2/TM6B.
Act5C-Gal4, UAS-Dcr-2/CyO, Kr-GFP
VkgG454-GFP, UAS-myr-RFP/SM5; SPARC-Gal4, UAS-Dcr2/TM6B.
Cg-Gal4, VkgG454-GFP/Cyo
Cg-Gal4/Cyo, Kr-GFP; LanB1-sGFPfTRG.681/TM6B
Cg-Gal4/Cyo, Kr-GFP; Ndg-sGFPfTRG.638/TM6B
TrolCPTI-002049.YFP/FM7; SPARC-Gal4/TM6B
Msp300complete, neoFRT40A/CyO, Kr-GFP.
SPARC-Gal4, UAS-GFP-Rab5/TM6B.
SPARC-Gal4, UAS-myr-RFP/TM6B.
SPARC-Gal4, UAS-myr-RFP, Histone-GFP/TM6B.
SPARC-Gal4, γ-Tub23CGL01171/TM6B.
SPARC-Gal4, PatroninHMS01547/TM6B.
SPARC-Gal4, shotJF02971/TM6B.
SPARC-Gal4, Msp300HMS00632/TM6B.
Cg-Gal4/CyO, Kr-GFP; shotJF02971/TM6B.
Cg-Gal4/CyO, Kr-GFP; PatroninHMS01547/TM6B.
SpastinHMC03560/CyO, Kr-GFP; SPARC-Gal4,UAS-Dcr2/TM6B.
γ-Tub23CA15-2/CyO, Kr-GFP; SPARC-Gal4, UAS-Dcr2/TM6B
Df (2L)JS17/CyO, Kr-GFP; PatroninHMS01547/TM6B.
cnn25cn1/CyO, Kr-GFP; spd2z3-3316/TM6B.
cnnhk21/CyO, Kr-GFP; Df(3L)st-j7/TM6B.
cnn25cn1/CyO, Kr-GFP; plps2172/TM6B.
cnnhk21/CyO, Kr-GFP; taccEY08225/TM6B.
cnnhk21/CyO, Kr-GFP; sas-4s2214/TM6B.
nin1/CyO, Kr-GFP; sas-4s2214/TM6B.
ninHMJ23837/CyO, Kr-GFP; γ-Tub23CGL01171/TM6B.
ninHMJ23837/CyO, Kr-GFP; grip91JF01719/TM6B.
ninHMJ23837/CyO, Kr-GFP; PatroninHMS01547/TM6B
