## Supplemental Table 3 for "A perinuclear microtubule-organizing center controls nuclear positioning and basement membrane secretion"

### Sheet: Sheet1
Antibodies used in this work
Antibody Name	Clonality	Clone ID	Host Species	Dilution (IF, Immunofluorescent imaging; WB, western blot)	Source	Cat. Num.	References
α-tubulin	Monoclonal	DM1A	Mouse	1:1000 (IF)	Sigma-Aldrich	T9026	N/A
α-tubulin	Monoclonal	YL1/2	Rat	1:1000 (IF)	Thermo Fisher	MA1-80017	N/A
α-tubulin, FITC conjugated	Monoclonal	DM1A	Mouse	1:100 (IF)	Sigma-Aldrich	F2168	N/A
β-tubulin	Monoclonal	E7	Mouse	1:100 (IF)	DSHB	E7	N/A
acetylated tubulin	Monoclonal	6-11B-1	Mouse	1:1000 (IF)	Sigma-Aldrich	T6793	N/A
glutamylated tubulin	Monoclonal	B3	Mouse	1:200 (IF)	Sigma-Aldrich	T9822	N/A
γ-tubulin	Monoclonal	GTU88	Mouse	1:1000 (IF); 1:10,000 (WB)	Sigma-Aldrich	T6557	N/A
Cnn	Polyclonal		Rabbit	1:1000 (IF)	Megraw lab	N/A	Kao, L. R. and Megraw, T. L. (2009). Curr Biol 19(11), 937-42.
Cnn	Polyclonal		Guinea pig	1:1000 (IF)	Megraw lab	N/A	Kao, L. R. and Megraw, T. L. (2009). Curr Biol 19(11), 937-42.
lamin C	Monoclonal	LC28.26	Mouse	1:100 (IF)	DSHB	LC28.26	Riemer et al., (1995). J Cell Sci. 1995. 108 ( Pt 10):3189-98.
β-galactosidase	Monoclonal	40-1a	Mouse	1:50 (IF)	DSHB	40-1a	Ghattas et al., Mol Cell Biol. (1991). 11(12):5848-59.
GFP	Monoclonal	3E6	Mouse	1:1000 (IF)	Invitrogen	A-11120	N/A
GFP	Polyclonal		Chicken	1:500 (IF)	Aves labs	GFP-1020	N/A
RFP	Polyclonal		Rabbit	1:500 (IF)	Chemicon	AB3216	N/A
HA	Monoclonal	HA-7	Mouse	1:40,000 (WB)	Sigma-Aldrich	H9658	N/A
TPI	Polyclonal		Rabbit	1:10,000 (WB)	Santa Cruz	sc-30145	N/A
Msps	Polyclonal		Rabbit	1:500 (IF)	Megraw lab	N/A	Kao, L. R. and Megraw, T. L. (2009). Curr Biol 19(11), 937-42.
Msp300	Polyclonal		Guinea pig	1:100 (IF)	Talila Volk	N/A	Elhanany-Tamir et al., (2012). J Cell Biol 198(5), 833-46.
Klar	Monoclonal	9C10	Mouse	1:100 (IF)	DSHB	9C10	Guo et al., (2005). Mol Biol Cell. 16(3):1406-16.
Shot	Monoclonal	mAbRod1	Mouse	1:200 (IF)	DSHB	mAbRod1	Lee et al., (2003). Development. 130(24):5989-99.
Nin	Polyclonal		Guinea pig	1:100 (IF); 1:1000 (WB)	Eric Lécuyer	N/A	Iampietro et al., (2014). Dev Cell. 29(4):468-81
Patronin	Polyclonal		Rabbit	1:200 (IF); 1:1000 (WB)	Ron Vale	N/A	Goodwin, S. S. and Vale, R. D. (2010). Cell 143(2), 263-74.
Spd-2	Polyclonal		Rabbit	1:1000 (IF)	Jordan Raff	N/A	Dix, C. I. and Raff, J. W. (2007). Curr Biol 17(20), 1759-64.
Grip84	Polyclonal		Rabbit	1:500 (IF)	Yixian Zheng	N/A	Oegema et al., 1999. J Cell Biol. 144(4), 721-33.
Grip91	Polyclonal		Rabbit	1:500 (IF)	Yixian Zheng	N/A	Oegema et al., 1999. J Cell Biol. 144(4), 721-33.
Grip128	Polyclonal		Rabbit	1:500 (IF)	Yixian Zheng	N/A	Oegema et al., 1999. J Cell Biol. 144(4), 721-33.
Centrocortin	Polyclonal		Rabbit	1:1000 (IF)	Megraw lab	N/A	Kao, L. R. and Megraw, T. L. (2009). Curr Biol 19(11), 937-42.
ATP5a	Monoclonal	15H4C4	Mouse	1:1000 (IF)	Abcam	ab14748	N/A
Ensconsin	Polyclonal		Rabbit	1:5000 (IF)	Vladimir I. Gelfand	N/A	Barlan et al., 2013. Curr Biol. 23(4): 317–322.
Cg25C	Polyclonal		Guinea pig	1:200 (IF)	Maurice J. Ringuette	N/A	Shahab et al,. (2015). Dev Dyn. 244(4), 540-52.
Secondary Antibodies:
Alexa Fluor 488 Goat Anti-Mouse IgG	Polyclonal		Goat	1:1000 (IF)	ThermoFisher	A11029	N/A
Alexa Fluor 568 Goat Anti-Mouse IgG	Polyclonal		Goat	1:1000 (IF)	ThermoFisher	A11031	N/A
Alexa Fluor 647 Goat Anti-Mouse IgG	Polyclonal		Goat	1:1000 (IF)	ThermoFisher	A21236	N/A
Alexa Fluor 488 Goat Anti-Rabbit IgG	Polyclonal		Goat	1:1000 (IF)	ThermoFisher	A11034	N/A
Alexa Fluor 568 Goat Anti-Rabbit IgG	Polyclonal		Goat	1:1000 (IF)	ThermoFisher	A11036	N/A
Alexa Fluor 647 Goat Anti-Rabbit IgG	Polyclonal		Goat	1:1000 (IF)	ThermoFisher	A212245	N/A
Alexa Fluor 488 Goat Anti-Guinea Pig IgG	Polyclonal		Goat	1:1000 (IF)	ThermoFisher	A11073	N/A
Alexa Fluor 568 Goat Anti-Guinea Pig IgG	Polyclonal		Goat	1:1000 (IF)	ThermoFisher	A11075	N/A
Alexa Fluor 647 Goat Anti-Guinea Pig IgG	Polyclonal		Goat	1:1000 (IF)	ThermoFisher	A21450	N/A
Alexa Fluor 488 Goat Anti-Rat IgG	Polyclonal		Goat	1:1000 (IF)	ThermoFisher	A11006	N/A
Alexa Fluor 568 Goat Anti-Rat IgG	Polyclonal		Goat	1:1000 (IF)	ThermoFisher	A11077	N/A
Alexa Fluor 647 Goat Anti-Rat IgG	Polyclonal		Goat	1:1000 (IF)	ThermoFisher	A21247	N/A
Alexa Fluor 488 Goat Anti-Chicken IgG	Polyclonal		Goat	1:1000 (IF)	ThermoFisher	A11030	N/A
